# GranatumX: A Community-engaging, Modularized, and Flexible Webtool for Single-cell Data Analysis

**DOI:** 10.1101/385591

**Authors:** David Garmire, Xun Zhu, Aravind Mantravadi, Qianhui Huang, Breck Yunits, Yu Liu, Thomas Wolfgruber, Olivier Poirion, Tianying Zhao, Cédric Arisdakessian, Stefan Stanojevic, Lana X. Garmire

**Affiliations:** Department of Electrical & Computer Engineering, University of Michigan, Ann Arbor, MI48105, USA; Epidemiology Program, University of Hawaii Cancer Center, Honolulu, HI 96813, USA; Department of Computational Medicine and Bioinformatics, University of Michigan, Ann Arbor, MI48105, USA; Department of Biostatistics, University of Michigan, Ann Arbor, MI48109, USA; Molecular Biosciences and Bioengineering Graduate Program, University of Hawaii at Manoa, Honolulu, HI 96822, USA

**Keywords:** single cell, RNA-Seq, analysis, software, pipeline, plugin, webtool

## Abstract

We present GranatumX, a next-generation software environment for single-cell data analysis. GranatumX is inspired by the interactive web tool Granatum. It enables biologists to access the latest single-cell bioinformatics methods in a web-based graphical environment. It also offers software developers the opportunity to rapidly promote their own tools with others in customizable pipelines. The architecture of GranatumX allows for easy inclusion of plugin modules, named Gboxes, that wrap around bioinformatics tools written in various programming languages and on various platforms. GranatumX can be run on the cloud or private servers and generate reproducible results. It is a community-engaging, flexible, and evolving software ecosystem for scRNA-Seq analysis, connecting developers with bench scientists. GranatumX is freely accessible at http://garmiregroup.org/granatumx/app.
