## Supplementary Table 1 for "GranatumX: A Community-engaging, Modularized, and Flexible Webtool for Single-cell Data Analysis"

### Sheet: Sheet1
GBox Step	Average Time (s)	Sample Size
deepimpute	41.11	1K
gene filtering	6.58	1K
cell normalization	2.75	1K
log transformation	2.25	1K
PCA	0.72	1K
UMAP	6.68	1K
Clustering	5.74	1K
Sample coloring	0.62	1K
Marker Gene Identification	1.26	1K
Total timeᵃ	67.71	1K
deepimpute	288.35	10K
gene filtering	58.58	10K
cell normalization	23.45	10K
log transformation	21.5933	10K
PCA	4.97667	10K
UMAP	24.7267	10K
Clustering	222.46	10K
Sample coloring	0.436667	10K
Marker Gene Identification	58.2833	10K
Total timeᵃ	702.857	10K
deepimpute	6444.65	100K
gene filtering	625.21	100K
cell normalization	245.16	100K
log transformation	223.68	100K
PCA	45.91	100K
UMAP	212.82	100K
Clustering	3924	100K
Sample coloring	1.91	100K
Marker Gene Identification	1123.2	100K
Total timeᵇ	12846.5	100K
a: Averaged runtime per run over 3 runs.
b: Averaged runtime per run over 1 run.
