## Supplementary Table 2 for "GranatumX: A Community-engaging, Modularized, and Flexible Webtool for Single-cell Data Analysis"

### Sheet: Sheet1
Category	Gbox Title	Description	Dockerized Gbox
Data management	Upload Files	Upload any files and provide them as exports.	granatumx/gbox-uploadfiles:1.0.0
	Combine Assays	Combine two assays into one	granatumx/gbox-combineassays:1.0.0
	Cell Downsampling	Sample only a fraction of cells to reduce the size of the data (backed by Scanpy)	granatumx/gbox-scanpydownsampling:1.0.0
Filtering	Gene Filtering	Remove genes that are not expressed at all across all samples.	granatumx/gbox-genefiltering:1.0.0
	Scanpy Gene Filtering	Remove genes that are expressed too lowly. Extract highly variable genes. (Backed by Scanpy)	granatumx/gbox-scanpygenefiltering:1.0.0
Data transformation	Log transformation	Take a log on all values with an optional pseudo-count	granatumx/gbox-logtransformation:1.0.0
	GLog transformation	Generalized Log Transformation based on housekeeping genes and background genes	granatumx/gbox-glog:1.0.0
Dimension Reduction and Visualization	Color Scatter-Plot (Exp. Lvl.)	Color the dots on the scatter-plot with the expression levels of a selected gene.	granatumx/gbox-expressionlevelonscatterplot:1.0.0
	Sample Coloring	Super-impose the value of a selected sample metadata onto the sample scatter plot	granatumx/gbox-samplecoloring:1.0.0
	Principal Component Analysis	Visualize the cells as points on a 2-D plane using PCA	granatumx/gbox-scanpypca:1.0.0
	t-Distributed Stochastic Neighbor Embedding	Visualize the cells as points on a 2-D plane using t-SNE (tSNE)	granatumx/gbox-scanpytsne:1.0.0
	UMAP	A dimension reduction technique that can be used for visualisation similarly to t-SNE	granatumx/gbox-umap:1.0.0
	Heatmap	Visualize dendrograms for genes and cells over expression levels	granatumx/gbox-heatmap:1.0.0
Outlier removal	Interactive outlier removal	Pick unwanted samples from a scatter plot	granatumx/gbox-interactiveoutlierremoval:1.0.0
Imputation	DeepImpute	Single-cell RNA-seq imputation using Deep learning Dimension reduction. Calculates a lower-dimension embedding of the input assay	granatumx/gbox-deepimpute:2.0.0
Normalization	Frobenius Normalization	Divide the assay by its Frobenius Norm	granatumx/gbox-frobeniusnorm:1.0.0
	Gene Centering	Subtract the expression of each gene by its average across all cells	granatumx/gbox-genecentering:1.0.0
	Cell Normalization	Normalize expression levels by cells using either Quantile Normalization or Scanpy Normalization	granatumx/gbox-scanpynormalization:1.0.0
Clustering	Clustering	Cluster samples using a common clustering algorithm such as K-means or hierarchical clustering	granatumx/gbox-scanpyclustering:1.0.0
	Clustering Quality Measure	Measures the quality of a clustering with regard to a given “true” clustering	granatumx/gbox-clusteringqualitymeasure:1.0.0
	Graph-based Clustering	Find groups of cells that are similar (Louvain graph-clustering, backed by Scanpy)	granatumx/gbox-scanpydownsampling:1.0.0
Important gene extraction	Marker Genes Identification	Find important genes in each group using t-test. (Backed by Scanpy)	granatumx/gbox-scanpymarkergenes:1.0.0
Enrichment analysis	Broad GSEA	The canonical Gene Set Enrichment Analysis	granatumx/gbox-broadgsea:1.0.0
	Fisher Gene Set Enrichment	Find out the overrepresented gene sets using Fisher’s exact test	granatumx/gbox-fgsea:1.0.0
Pseudotime construction	Pseudotime construction	Diffusion Pseudotime analysis (backed by Scanpy)	granatumx/gbox-scanpypseudotime:1.0.0
Protein-protein interaction	PPI	Use BIOGRID data to produce graphs of protein-protein interaction	granatumx/gbox-ppi:1.0.0
Differential Expression	Differential Expression	Execute differential expression analysis for clusters	granatumx/gbox-differentialexpression:1.0.0
